# A complex of MAST1 and 14-3-3η regulates Tau phosphorylation in the developing cortex

**DOI:** 10.1101/2025.07.09.663707

**Authors:** Sumire Antonioli, Patrick Heisterkamp, Weiqiang Chen, Dorothea Anrather, Markus Hartl, Maria-Fernanda Martinez-Reza, Ratna Tripathy, Michael Schutzbier, Karl Mechtler, David A. Keays, Thomas A. Leonard

## Abstract

The MAST family of serine/threonine kinases has been implicated in a spectrum of human neurodevelopmental disorders. However, little is known about their biological function or regulation. Seeking to fill these gaps in our knowledge, we have identified upstream and downstream partners of MAST1. 14-3-3η, a neuronal 14-3-3 paralog, specifically interacts with MAST1 at two regulatory serines, S90 and S161. PAK, a neuronal regulator of the actin cytoskeleton, phosphorylates MAST1 to regulate its interaction with 14-3-3η. Exploiting mouse models of human Mega Corpus Callosum Syndrome (MCC) and whole brain phosphoproteomics, we identify the microtubule-associated protein Tau as a substrate of MAST1. We show that pathogenic MAST1 mutations perturb protein function either through misfolding or attenuation of kinase activity. Our data is consistent with a model in which the MAST kinases couple PAK, a neuronal regulator of the actin cytoskeleton, to microtubule remodeling during the differentiation and specification of cortical neurons.
