## Supplementary File 3 for "A complex of MAST1 and 14-3-3η regulates Tau phosphorylation in the developing cortex"

### Sheet: Figure 2E
								Modification evidence							Spectral count
Protein site identifier	Representative protein	Gene name	Protein name	Protein site	MAST1 numbering	Modified residue	Sequence window	Probability	Best localization probability	Modification multiplicity	# Sequences	# Modified sequences	Sequences	Modified sequences	SA076	Total spectral count	Site ID
MAST1 - T7	MAST1X	MAST1	MmMAST1 70-350 from Mouse	7	72	T	AMGPNTPAHFS	1	0.937	1	1	3	GAMGPNTPAHFSFASSR	GAMGPNT[79.9663]PAHFSFASSR;GAM[15.9949]GPNT[79.9663]PAHFSFASSR;[42.0106]GAMGPNT[79.9663]PAHFSFASSR	8	8	MAST1X_7
MAST1 - S12	MAST1X	MAST1	MmMAST1 70-350 from Mouse	12	77	S	TPAHFSFASSR	1	0.913	1	2	6	GAMGPNTPAHFSFASSR;GAMGPNTPAHFSFASSRR	GAMGPNTPAHFS[79.9663]FASSR;GAMGPNTPAHFS[79.9663]FASSRR;GAM[15.9949]GPNTPAHFS[79.9663]FASSR;GAM[15.9949]GPNTPAHFS[79.9663]FASSRR;[42.0106]GAMGPNTPAHFS[79.9663]FASSR;[42.0106]GAM[15.9949]GPNTPAHFS[79.9663]FASSR	35	35	MAST1X_12
MAST1 - S25	MAST1X	MAST1	MmMAST1 70-350 from Mouse	25	90	S	DGRRWSLASLP	1	0.931	1;2	2	3	RWSLASLPSSGYGTNTPSSTVSSSCSSQER;WSLASLPSSGYGTNTPSSTVSSSCSSQER	RWS[79.9663]LASLPSSGYGTNTPSSTVSSSCSSQER;RWS[79.9663]LASLPSSGYGTNTPSS[79.9663]TVSSSCSSQER;WS[79.9663]LASLPSSGYGTNTPSSTVSSSCSSQER	56	56	MAST1X_25
MAST1 - Y58	MAST1X	MAST1	MmMAST1 70-350 from Mouse	58	123	Y	LHQLPYQPTVD	1	0.91	1	1	1	LHQLPYQPTVDELHFLSK	LHQLPY[79.9663]QPTVDELHFLSK	1	1	MAST1X_58
MAST1 - T61	MAST1X	MAST1	MmMAST1 70-350 from Mouse	61	126	T	LPYQPTVDELH	1	0.899	1;2	2	2	LHQLPYQPTVDELHFLSK;LHQLPYQPTVDELHFLSKHFGSTESITDEDGGRR	LHQLPYQPT[79.9663]VDELHFLSK;LHQLPYQPT[79.9663]VDELHFLSKHFGS[79.9663]TESITDEDGGRR	3	3	MAST1X_61
MAST1 - S74	MAST1X	MAST1	MmMAST1 70-350 from Mouse	74	139	S	SKHFGSTESIT	1	0.931	1;2	3	3	HFGSTESITDEDGGR;HFGSTESITDEDGGRR;LHQLPYQPTVDELHFLSKHFGSTESITDEDGGRR	HFGS[79.9663]TESITDEDGGR;HFGS[79.9663]TESITDEDGGRR;LHQLPYQPT[79.9663]VDELHFLSKHFGS[79.9663]TESITDEDGGRR	6	6	MAST1X_74
MAST1 - S94	MAST1X	MAST1	MmMAST1 70-350 from Mouse	94	159	S	AVRPRSRSLSP	0.9778	0.927	1	1	1	SRSLSPGR	S[79.9663]RSLSPGR	7	7	MAST1X_94
MAST1 - S96	MAST1X	MAST1	MmMAST1 70-350 from Mouse	96	161	S	RPRSRSLSPGR	1	0.814	1	1	1	SRSLSPGRSPSSYDNEIVMMNHVYK	SRS[79.9663]LSPGRSPSSYDNEIVMMNHVYK	2	2	MAST1X_96
MAST1 - S98	MAST1X	MAST1	MmMAST1 70-350 from Mouse	98	163	S	RSRSLSPGRSP	1	0.915	1	1	1	SLSPGRSPSSYDNEIVMMNHVYK	SLS[79.9663]PGRSPSSYDNEIVMMNHVYK	3	3	MAST1X_98
				Only phospohorylation sites with a localization > 80% are included in this table.

### Sheet: Figure 3G
								Modification evidence							Spectral count
Protein site identifier	Representative protein	Gene name	Protein name	Protein site	MAST1 numbering	Modified residue	Sequence window	Probability	Best localization probability	Modification multiplicity	# Sequences	# Modified sequences	Sequences	Modified sequences	SA072	Total spectral count	Site ID
MAST1 - Y9	MAST1X	MAST1	MmMAST1 116-724 WT from mouse	9	123	Y	LHQLPYQPTVD	1	1	1;2;3	3	7	LHQLPYQPTVDELHFLSK;LHQLPYQPTVDELHFLSKHFGSTESITDEDGGR;LHQLPYQPTVDELHFLSKHFGSTESITDEDGGRR	LHQLPY[79.9663]QPTVDELHFLSK;LHQLPY[79.9663]QPTVDELHFLS[79.9663]K;LHQLPY[79.9663]QPTVDELHFLS[79.9663]KHFGS[79.9663]TESITDEDGGR;LHQLPY[79.9663]QPTVDELHFLS[79.9663]KHFGS[79.9663]TESITDEDGGRR;LHQLPY[79.9663]QPT[79.9663]VDELHFLSK;LHQLPY[79.9663]QPT[79.9663]VDELHFLSKHFGSTESITDEDGGRR;LHQLPY[79.9663]QPT[79.9663]VDELHFLS[79.9663]K	38	38	MAST1X_9
MAST1 - T12	MAST1X	MAST1	MmMAST1 116-724 WT from mouse	12	126	T	LPYQPTVDELH	1	1	1;2;3	3	9	LHQLPYQPTVDELHFLSK;LHQLPYQPTVDELHFLSKHFGSTESITDEDGGR;LHQLPYQPTVDELHFLSKHFGSTESITDEDGGRR	LHQLPYQPT[79.9663]VDELHFLSK;LHQLPYQPT[79.9663]VDELHFLSKHFGSTESITDEDGGR;LHQLPYQPT[79.9663]VDELHFLSKHFGS[79.9663]TESITDEDGGR;LHQLPYQPT[79.9663]VDELHFLS[79.9663]K;LHQLPYQPT[79.9663]VDELHFLS[79.9663]KHFGS[79.9663]TESITDEDGGR;LHQLPYQPT[79.9663]VDELHFLS[79.9663]KHFGS[79.9663]TESITDEDGGRR;LHQLPY[79.9663]QPT[79.9663]VDELHFLSK;LHQLPY[79.9663]QPT[79.9663]VDELHFLSKHFGSTESITDEDGGRR;LHQLPY[79.9663]QPT[79.9663…	73	73	MAST1X_12
MAST1 - S20	MAST1X	MAST1	MmMAST1 116-724 WT from mouse	20	134	S	ELHFLSKHFGS	1	1	1;2;3	3	10	LHQLPYQPTVDELHFLSK;LHQLPYQPTVDELHFLSKHFGSTESITDEDGGR;LHQLPYQPTVDELHFLSKHFGSTESITDEDGGRR	LHQLPYQPTVDELHFLS[79.9663]KHFGSTESITDEDGGRR;LHQLPYQPTVDELHFLS[79.9663]KHFGS[79.9663]TESITDEDGGR;LHQLPYQPTVDELHFLS[79.9663]KHFGS[79.9663]TESITDEDGGRR;LHQLPYQPT[79.9663]VDELHFLS[79.9663]K;LHQLPYQPT[79.9663]VDELHFLS[79.9663]KHFGS[79.9663]TESITDEDGGR;LHQLPYQPT[79.9663]VDELHFLS[79.9663]KHFGS[79.9663]TESITDEDGGRR;LHQLPY[79.9663]QPTVDELHFLS[79.9663]K;LHQLPY[79.9663]QPTVDELHFLS[79.9663]KHFGS[79.9663]TESI…	105	105	MAST1X_20
MAST1 - S25	MAST1X	MAST1	MmMAST1 116-724 WT from mouse	25	139	S	SKHFGSTESIT	1	0.938	1;2;3	4	10	HFGSTESITDEDGGR;HFGSTESITDEDGGRR;LHQLPYQPTVDELHFLSKHFGSTESITDEDGGR;LHQLPYQPTVDELHFLSKHFGSTESITDEDGGRR	HFGS[79.9663]TESITDEDGGR;HFGS[79.9663]TESITDEDGGRR;HFGS[79.9663]TES[79.9663]ITDEDGGR;LHQLPYQPTVDELHFLS[79.9663]KHFGS[79.9663]TESITDEDGGR;LHQLPYQPTVDELHFLS[79.9663]KHFGS[79.9663]TESITDEDGGRR;LHQLPYQPT[79.9663]VDELHFLSKHFGS[79.9663]TESITDEDGGR;LHQLPYQPT[79.9663]VDELHFLS[79.9663]KHFGS[79.9663]TESITDEDGGR;LHQLPYQPT[79.9663]VDELHFLS[79.9663]KHFGS[79.9663]TESITDEDGGRR;LHQLPY[79.9663]QPTVDELHFLS[79.9663…	139	139	MAST1X_25
MAST1 - T26	MAST1X	MAST1	MmMAST1 116-724 WT from mouse	26	140	T	KHFGSTESITD	1	0.887	1;2	2	2	HFGSTESITDEDGGR;HFGSTESITDEDGGRR	HFGST[79.9663]ESITDEDGGR;HFGST[79.9663]ES[79.9663]ITDEDGGRR	3	3	MAST1X_26
MAST1 - S28	MAST1X	MAST1	MmMAST1 116-724 WT from mouse	28	142	S	FGSTESITDED	1	0.927	1;2	2	3	HFGSTESITDEDGGR;HFGSTESITDEDGGRR	HFGSTES[79.9663]ITDEDGGR;HFGST[79.9663]ES[79.9663]ITDEDGGRR;HFGS[79.9663]TES[79.9663]ITDEDGGR	7	7	MAST1X_28
MAST1 - T30	MAST1X	MAST1	MmMAST1 116-724 WT from mouse	30	144	T	STESITDEDGG	1	0.816	1	1	1	HFGSTESITDEDGGRR	HFGSTESIT[79.9663]DEDGGRR	2	2	MAST1X_30
MAST1 - S45	MAST1X	MAST1	MmMAST1 116-724 WT from mouse	45	159	S	AVRPRSRSLSP	0.9574	0.933	1	1	1	SPAVRPRSR	SPAVRPRS[79.9663]R	1	1	MAST1X_45
MAST1 - S47	MAST1X	MAST1	MmMAST1 116-724 WT from mouse	47	161	S	RPRSRSLSPGR	1	0.898	1;2	1	5	SRSLSPGRSPSSYDNEIVMMNHVYK	SRS[79.9663]LSPGRSPSSYDNEIVMMNHVYK;SRS[79.9663]LSPGRSPSSYDNEIVM[15.9949]MNHVYK;SRS[79.9663]LSPGRS[79.9663]PSSYDNEIVMMNHVYK;SRS[79.9663]LSPGRS[79.9663]PSSYDNEIVMM[15.9949]NHVYK;SRS[79.9663]LSPGRS[79.9663]PSSYDNEIVM[15.9949]MNHVYK	13	13	MAST1X_47
MAST1 - S49	MAST1X	MAST1	MmMAST1 116-724 WT from mouse	49	163	S	RSRSLSPGRSP	1	0.888	1	1	1	SLSPGRSPSSYDNEIVMMNHVYK	SLS[79.9663]PGRSPSSYDNEIVM[15.9949]MNHVYK	2	2	MAST1X_49
MAST1 - S53	MAST1X	MAST1	MmMAST1 116-724 WT from mouse	53	167	S	LSPGRSPSSYD	1	0.924	1;2	2	5	SLSPGRSPSSYDNEIVMMNHVYK;SRSLSPGRSPSSYDNEIVMMNHVYK	SLSPGRS[79.9663]PSSYDNEIVM[15.9949]MNHVYK;SLSPGRS[79.9663]PSSYDNEIVM[15.9949]M[15.9949]NHVYK;SRS[79.9663]LSPGRS[79.9663]PSSYDNEIVMMNHVYK;SRS[79.9663]LSPGRS[79.9663]PSSYDNEIVMM[15.9949]NHVYK;SRS[79.9663]LSPGRS[79.9663]PSSYDNEIVM[15.9949]MNHVYK	20	20	MAST1X_53
MAST1 - S55	MAST1X	MAST1	MmMAST1 116-724 WT from mouse	55	169	S	PGRSPSSYDNE	1	0.924	1	4	14	SLSPGRSPSSYDNEIVMMNHVYK;SLSPGRSPSSYDNEIVMMNHVYKER;SPSSYDNEIVMMNHVYK;SPSSYDNEIVMMNHVYKER	SLSPGRSPS[79.9663]SYDNEIVMMNHVYK;SLSPGRSPS[79.9663]SYDNEIVMMNHVYKER;SLSPGRSPS[79.9663]SYDNEIVMM[15.9949]NHVYK;SLSPGRSPS[79.9663]SYDNEIVMM[15.9949]NHVYKER;SLSPGRSPS[79.9663]SYDNEIVM[15.9949]MNHVYK;SLSPGRSPS[79.9663]SYDNEIVM[15.9949]MNHVYKER;SPS[79.9663]SYDNEIVMMNHVYK;SPS[79.9663]SYDNEIVMMNHVYKER;SPS[79.9663]SYDNEIVMM[15.9949]NHVYK;SPS[79.9663]SYDNEIVMM[15.9949]NHVYKER;SPS[79.9663]SYDNEIVM[15.9949]…	125	125	MAST1X_55
MAST1 - S56	MAST1X	MAST1	MmMAST1 116-724 WT from mouse	56	170	S	GRSPSSYDNEI	1	0.898	1	2	5	SPSSYDNEIVMMNHVYK;SPSSYDNEIVMMNHVYKER	SPSS[79.9663]YDNEIVMMNHVYK;SPSS[79.9663]YDNEIVMMNHVYKER;SPSS[79.9663]YDNEIVMM[15.9949]NHVYK;SPSS[79.9663]YDNEIVM[15.9949]MNHVYK;SPSS[79.9663]YDNEIVM[15.9949]MNHVYKER	18	18	MAST1X_56
MAST1 - T76	MAST1X	MAST1	MmMAST1 116-724 WT from mouse	76	190	T	RFPKATAQMEE	0.9995	1	1	2	3	ERFPKATAQMEEK;FPKATAQMEEK	ERFPKAT[79.9663]AQMEEK;FPKAT[79.9663]AQMEEK;FPKAT[79.9663]AQM[15.9949]EEK	8	8	MAST1X_76
MAST1 - T217	MAST1X	MAST1	MmMAST1 116-724 WT from mouse	217	331	T	RQLGLTRDPFP	0.9969	1	1	1	1	QLGLTRDPFPDVVR	QLGLT[79.9663]RDPFPDVVR	2	2	MAST1X_217
MAST1 - S232	MAST1X	MAST1	MmMAST1 116-724 WT from mouse	232	346	S	LEEQDSGGSNT	1	0.854	1	1	1	DPFPDVVRLEEQDSGGSNTPEQDDTSEGR	DPFPDVVRLEEQDS[79.9663]GGSNTPEQDDTSEGR	4	4	MAST1X_232
MAST1 - T237	MAST1X	MAST1	MmMAST1 116-724 WT from mouse	237	351	T	SGGSNTPEQDD	1	0.926	1	3	3	DPFPDVVRLEEQDSGGSNTPEQDDTSEGR;LEEQDSGGSNTPEQDDTSEGR;QLGLTRDPFPDVVRLEEQDSGGSNTPEQDDTSEGR	DPFPDVVRLEEQDSGGSNT[79.9663]PEQDDTSEGR;LEEQDSGGSNT[79.9663]PEQDDTSEGR;QLGLTRDPFPDVVRLEEQDSGGSNT[79.9663]PEQDDTSEGR	4	4	MAST1X_237
MAST1 - S260	MAST1X	MAST1	MmMAST1 116-724 WT from mouse	260	374	S	KPPGESDFDTI	0.9991	0.929	1	1	1	KPPGESDFDTIK	KPPGES[79.9663]DFDTIK	1	1	MAST1X_260
MAST1 - Y273	MAST1X	MAST1	MmMAST1 116-724 WT from mouse	273	387	Y	ISNGAYGAVYL	0.989	0.857	1	1	1	LISNGAYGAVYLVR	LISNGAY[79.9663]GAVYLVR	1	1	MAST1X_273
MAST1 - Y341	MAST1X	MAST1	MmMAST1 116-724 WT from mouse	341	455	Y	CMVMEYVEGGD	0.9932	0.933	1	1	1	RHLCMVMEYVEGGDCATLLK	RHLCM[15.9949]VM[15.9949]EY[79.9663]VEGGDCATLLK	1	1	MAST1X_341
MAST1 - S395	MAST1X	MAST1	MmMAST1 116-724 WT from mouse	395	509	S	NLLITSMGHIK	0.9997	0.889	1	1	1	DLKPDNLLITSMGHIK	DLKPDNLLITS[79.9663]MGHIK	1	1	MAST1X_395
MAST1 - T438	MAST1X	MAST1	MmMAST1 116-724 WT from mouse	438	552	T	KQVCGTPEYIA	1	0.94	1	1	1	QVCGTPEYIAPEVILR	QVCGT[79.9663]PEYIAPEVILR	1	1	MAST1X_438
MAST1 - S556	MAST1X	MAST1	MmMAST1 116-724 WT from mouse	556	670	S	IPHLESEDDTS	1	0.939	1	2	2	AEFIPHLESEDDTSYFDTR;QKAEFIPHLESEDDTSYFDTR	AEFIPHLES[79.9663]EDDTSYFDTR;QKAEFIPHLES[79.9663]EDDTSYFDTR	5	5	MAST1X_556
MAST1 - T560	MAST1X	MAST1	MmMAST1 116-724 WT from mouse	560	674	T	ESEDDTSYFDT	1	0.915	1	2	2	AEFIPHLESEDDTSYFDTR;QKAEFIPHLESEDDTSYFDTR	AEFIPHLESEDDT[79.9663]SYFDTR;QKAEFIPHLESEDDT[79.9663]SYFDTR	3	3	MAST1X_560
MAST1 - S561	MAST1X	MAST1	MmMAST1 116-724 WT from mouse	561	675	S	SEDDTSYFDTR	1	0.884	1	2	2	AEFIPHLESEDDTSYFDTR;QKAEFIPHLESEDDTSYFDTR	AEFIPHLESEDDTS[79.9663]YFDTR;QKAEFIPHLESEDDTS[79.9663]YFDTR	2	2	MAST1X_561
MAST1 - Y562	MAST1X	MAST1	MmMAST1 116-724 WT from mouse	562	676	Y	EDDTSYFDTRS	1	0.92	1	2	2	AEFIPHLESEDDTSYFDTR;QKAEFIPHLESEDDTSYFDTR	AEFIPHLESEDDTSY[79.9663]FDTR;QKAEFIPHLESEDDTSY[79.9663]FDTR	2	2	MAST1X_562
MAST1 - Y570	MAST1X	MAST1	MmMAST1 116-724 WT from mouse	570	684	Y	TRSDRYHHVNS	1	0.804	1	1	1	YHHVNSYDEDDTTEEEPVEIR	Y[79.9663]HHVNSYDEDDTTEEEPVEIR	1	1	MAST1X_570
MAST1 - S575	MAST1X	MAST1	MmMAST1 116-724 WT from mouse	575	689	S	YHHVNSYDEDD	1	0.921	1	2	2	SDRYHHVNSYDEDDTTEEEPVEIR;YHHVNSYDEDDTTEEEPVEIR	SDRYHHVNS[79.9663]YDEDDTTEEEPVEIR;YHHVNS[79.9663]YDEDDTTEEEPVEIR	7	7	MAST1X_575
MAST1 - Y576	MAST1X	MAST1	MmMAST1 116-724 WT from mouse	576	690	Y	HHVNSYDEDDT	1	0.81	1	1	1	SDRYHHVNSYDEDDTTEEEPVEIR	SDRYHHVNSY[79.9663]DEDDTTEEEPVEIR	1	1	MAST1X_576
MAST1 - T581	MAST1X	MAST1	MmMAST1 116-724 WT from mouse	581	695	T	YDEDDTTEEEP	1	0.925	1	1	1	YHHVNSYDEDDTTEEEPVEIR	YHHVNSYDEDDT[79.9663]TEEEPVEIR	2	2	MAST1X_581
MAST1 - S594	MAST1X	MAST1	MmMAST1 116-724 WT from mouse	594	708	S	IRQFSSCSPRF	0.9551	0.861	1	1	1	QFSSCSPR	QFSS[79.9663]CSPR	2	2	MAST1X_594
MAST1 - S596	MAST1X	MAST1	MmMAST1 116-724 WT from mouse	596	710	S	QFSSCSPRFSK	0.9796	0.912	1	1	1	QFSSCSPR	QFSSCS[79.9663]PR	1	1	MAST1X_596
MAST1 - S600	MAST1X	MAST1	MmMAST1 116-724 WT from mouse	600	714	S	CSPRFSKVYSS	0.9999	0.831	1	1	1	QFSSCSPRFSKVYSSMEQLS	QFSSCSPRFS[79.9663]KVYSSM[15.9949]EQLS	1	1	MAST1X_600
MAST1 - S605	MAST1X	MAST1	MmMAST1 116-724 WT from mouse	605	719	S	SKVYSSMEQLS	0.999	0.931	1	1	2	FSKVYSSMEQLS	FSKVYSS[79.9663]MEQLS;FSKVYSS[79.9663]M[15.9949]EQLS	3	3	MAST1X_605

### Sheet: Figure 4C
								Modification evidence							Spectral count
Protein site identifier	Representative protein	Gene name	Protein name	Protein site	MAST1 numbering	Modified residue	Sequence window	Probability	Best localization probability	Modification multiplicity	# Sequences	# Modified sequences	Sequences	Modified sequences	SA065	Total spectral count	Site ID
MAST1 - S12	MAST1X	MAST1	MAST1	12	36	S	TSNRKSLILTS	1	0.934	1	1	1	TSNRKSLILTSTSPTLPR	TSNRKS[79.9663]LILTSTSPTLPR	1	1	MAST1X_12
MAST1 - S19	MAST1X	MAST1	MAST1	19	43	S	ILTSTSPTLPR	1	0.915	1;2;3	3	6	KSLILTSTSPTLPRPHSPLPGHLGSSPLDSPR;SLILTSTSPTLPR;SLILTSTSPTLPRPHSPLPGHLGSSPLDSPR	KSLILTSTS[79.9663]PTLPRPHSPLPGHLGSSPLDSPR;KSLILTSTS[79.9663]PTLPRPHS[79.9663]PLPGHLGSSPLDSPR;KSLILTSTS[79.9663]PTLPRPHS[79.9663]PLPGHLGS[79.9663]SPLDSPR;KSLILTSTS[79.9663]PT[79.9663]LPRPHSPLPGHLGSSPLDSPR;SLILTSTS[79.9663]PTLPR;SLILTSTS[79.9663]PTLPRPHSPLPGHLGSSPLDSPR	13	13	MAST1X_19
MAST1 - T21	MAST1X	MAST1	MAST1	21	45	T	TSTSPTLPRPH	1	0.827	2	1	1	KSLILTSTSPTLPRPHSPLPGHLGSSPLDSPR	KSLILTSTS[79.9663]PT[79.9663]LPRPHSPLPGHLGSSPLDSPR	3	3	MAST1X_21
MAST1 - S27	MAST1X	MAST1	MAST1	27	51	S	LPRPHSPLPGH	1	0.935	1;2;3	4	10	KSLILTSTSPTLPRPHSPLPGHLGSSPLDSPR;PHSPLPGHLGSSPLDSPR;SLILTSTSPTLPRPHSPLPGHLGSSPLDSPR;SLILTSTSPTLPRPHSPLPGHLGSSPLDSPRNFSPNTPAHFSFASSR	KSLILTSTSPTLPRPHS[79.9663]PLPGHLGSSPLDSPR;KSLILTSTSPTLPRPHS[79.9663]PLPGHLGSS[79.9663]PLDSPR;KSLILTSTSPTLPRPHS[79.9663]PLPGHLGS[79.9663]SPLDSPR;KSLILTSTS[79.9663]PTLPRPHS[79.9663]PLPGHLGSSPLDSPR;KSLILTSTS[79.9663]PTLPRPHS[79.9663]PLPGHLGS[79.9663]SPLDSPR;PHS[79.9663]PLPGHLGSSPLDSPR;SLILTSTSPTLPRPHS[79.9663]PLPGHLGSSPLDSPR;SLILTSTSPTLPRPHS[79.9663]PLPGHLGSSPLDS[79.9663]PRNFSPNTPAHFSFASSR;SLILTSTSP…	30	30	MAST1X_27
MAST1 - S35	MAST1X	MAST1	MAST1	35	59	S	PGHLGSSPLDS	1	0.837	3	1	1	KSLILTSTSPTLPRPHSPLPGHLGSSPLDSPR	KSLILTSTS[79.9663]PTLPRPHS[79.9663]PLPGHLGS[79.9663]SPLDSPR	1	1	MAST1X_35
MAST1 - S36	MAST1X	MAST1	MAST1	36	60	S	GHLGSSPLDSP	1	0.874	2	2	2	KSLILTSTSPTLPRPHSPLPGHLGSSPLDSPR;SLILTSTSPTLPRPHSPLPGHLGSSPLDSPR	KSLILTSTSPTLPRPHS[79.9663]PLPGHLGSS[79.9663]PLDSPR;SLILTSTSPTLPRPHS[79.9663]PLPGHLGSS[79.9663]PLDSPR	2	2	MAST1X_36
MAST1 - S40	MAST1X	MAST1	MAST1	40	64	S	SSPLDSPRNFS	1	0.912	2	1	1	SLILTSTSPTLPRPHSPLPGHLGSSPLDSPRNFSPNTPAHFSFASSR	SLILTSTSPTLPRPHS[79.9663]PLPGHLGSSPLDS[79.9663]PRNFSPNTPAHFSFASSR	2	2	MAST1X_40
MAST1 - S45	MAST1X	MAST1	MAST1	45	69	S	SPRNFSPNTPA	1	0.939	1;2	2	3	NFSPNTPAHFSFASSR;NFSPNTPAHFSFASSRR	NFS[79.9663]PNTPAHFSFASSR;NFS[79.9663]PNTPAHFSFASSRR;NFS[79.9663]PNTPAHFS[79.9663]FASSR	12	12	MAST1X_45
MAST1 - S53	MAST1X	MAST1	MAST1	53	77	S	TPAHFSFASSR	1	0.934	1;2	2	3	NFSPNTPAHFSFASSR;NFSPNTPAHFSFASSRR	NFSPNTPAHFS[79.9663]FASSR;NFSPNTPAHFS[79.9663]FASSRR;NFS[79.9663]PNTPAHFS[79.9663]FASSR	6	6	MAST1X_53
MAST1 - S56	MAST1X	MAST1	MAST1	56	80	S	HFSFASSRRAD	0.9999	0.883	1	2	2	NFSPNTPAHFSFASSR;NFSPNTPAHFSFASSRR	NFSPNTPAHFSFAS[79.9663]SR;NFSPNTPAHFSFAS[79.9663]SRR	2	2	MAST1X_56
MAST1 - S66	MAST1X	MAST1	MAST1	66	90	S	DGRRWSLASLP	1	0.927	1;2	1	2	RWSLASLPSSGYGTNTPSSTVSSSCSSQER	RWS[79.9663]LASLPSSGYGTNTPSSTVSSSCSSQER;RWS[79.9663]LASLPSSGYGTNTPSSTVSSS[79.9663]CSSQER	6	6	MAST1X_66
MAST1 - S69	MAST1X	MAST1	MAST1	69	93	S	RWSLASLPSSG	1	0.807	1	1	1	WSLASLPSSGYGTNTPSSTVSSSCSSQER	WSLAS[79.9663]LPSSGYGTNTPSSTVSSSCSSQER	1	1	MAST1X_69
MAST1 - S90	MAST1X	MAST1	MAST1	90	114	S	SSSCSSQERLH	1	0.817	1	2	2	RWSLASLPSSGYGTNTPSSTVSSSCSSQER;WSLASLPSSGYGTNTPSSTVSSSCSSQER	RWSLASLPSSGYGTNTPSSTVSSSCSS[79.9663]QER;WSLASLPSSGYGTNTPSSTVSSSCSS[79.9663]QER	2	2	MAST1X_90
MAST1 - S115	MAST1X	MAST1	MAST1	115	139	S	SKHFGSTESIT	1	0.928	1;2	2	3	HFGSTESITDEDGGR;HFGSTESITDEDGGRR	HFGS[79.9663]TESITDEDGGR;HFGS[79.9663]TESITDEDGGRR;HFGS[79.9663]TES[79.9663]ITDEDGGR	8	8	MAST1X_115
MAST1 - S118	MAST1X	MAST1	MAST1	118	142	S	FGSTESITDED	1	0.932	1;2	1	2	HFGSTESITDEDGGR	HFGSTES[79.9663]ITDEDGGR;HFGS[79.9663]TES[79.9663]ITDEDGGR	7	7	MAST1X_118
MAST1 - S137	MAST1X	MAST1	MAST1	137	161	S	RPRSRSLSPGR	1	0.938	2	2	4	SRSLSPGR;SRSLSPGRSPSSYDNEIVMMNHVYK	SRS[79.9663]LS[79.9663]PGR;SRS[79.9663]LS[79.9663]PGRSPSSYDNEIVMMNHVYK;SRS[79.9663]LS[79.9663]PGRSPSSYDNEIVMM[15.9949]NHVYK;SRS[79.9663]LS[79.9663]PGRSPSSYDNEIVM[15.9949]MNHVYK	70	70	MAST1X_137
MAST1 - S139	MAST1X	MAST1	MAST1	139	163	S	RSRSLSPGRSP	1	0.934	1;2	4	10	SLSPGRSPSSYDNEIVMMNHVYK;SLSPGRSPSSYDNEIVMMNHVYKER;SRSLSPGR;SRSLSPGRSPSSYDNEIVMMNHVYK	SLS[79.9663]PGRSPSSYDNEIVMMNHVYK;SLS[79.9663]PGRSPSSYDNEIVMMNHVYKER;SLS[79.9663]PGRSPSSYDNEIVMM[15.9949]NHVYK;SLS[79.9663]PGRSPSSYDNEIVM[15.9949]MNHVYK;SLS[79.9663]PGRSPS[79.9663]SYDNEIVMMNHVYK;SLS[79.9663]PGRS[79.9663]PSSYDNEIVMMNHVYK;SRS[79.9663]LS[79.9663]PGR;SRS[79.9663]LS[79.9663]PGRSPSSYDNEIVMMNHVYK;SRS[79.9663]LS[79.9663]PGRSPSSYDNEIVMM[15.9949]NHVYK;SRS[79.9663]LS[79.9663]PGRSPSSYDNEIVM[1…	80	80	MAST1X_139
MAST1 - S143	MAST1X	MAST1	MAST1	143	167	S	LSPGRSPSSYD	1	0.806	2	1	1	SLSPGRSPSSYDNEIVMMNHVYK	SLS[79.9663]PGRS[79.9663]PSSYDNEIVMMNHVYK	2	2	MAST1X_143
MAST1 - S145	MAST1X	MAST1	MAST1	145	169	S	PGRSPSSYDNE	1	0.804	2	1	1	SLSPGRSPSSYDNEIVMMNHVYK	SLS[79.9663]PGRSPS[79.9663]SYDNEIVMMNHVYK	1	1	MAST1X_145
MAST1 - S146	MAST1X	MAST1	MAST1	146	170	S	GRSPSSYDNEI	1	0.851	1	1	1	SPSSYDNEIVMMNHVYK	SPSS[79.9663]YDNEIVMMNHVYK	1	1	MAST1X_146
MAST1 - T217	MAST1X	MAST1	MAST1	217	241	T	RDGLITTVYFY	0.9718	0.925	3	1	1	DGLITTVYFYELQENLEK	DGLIT[79.9663]T[79.9663]VY[79.9663]FYELQENLEK	1	1	MAST1X_217
MAST1 - T218	MAST1X	MAST1	MAST1	218	242	T	DGLITTVYFYE	0.9718	0.925	3	1	1	DGLITTVYFYELQENLEK	DGLIT[79.9663]T[79.9663]VY[79.9663]FYELQENLEK	1	1	MAST1X_218
MAST1 - Y220	MAST1X	MAST1	MAST1	220	244	Y	LITTVYFYELQ	0.9718	0.925	3	1	1	DGLITTVYFYELQENLEK	DGLIT[79.9663]T[79.9663]VY[79.9663]FYELQENLEK	1	1	MAST1X_220
MAST1 - S322	MAST1X	MAST1	MAST1	322	346	S	LEEQDSGGSNT	1	0.934	1;2	3	4	DPFPDVVRLEEQDSGGSNTPEQDDTSEGR;LEEQDSGGSNTPEQDDTSEGR;QLGLTRDPFPDVVRLEEQDSGGSNTPEQDDTSEGR	DPFPDVVRLEEQDS[79.9663]GGS[79.9663]NTPEQDDTSEGR;LEEQDS[79.9663]GGSNTPEQDDTSEGR;QLGLTRDPFPDVVRLEEQDS[79.9663]GGSNTPEQDDTSEGR;QLGLTRDPFPDVVRLEEQDS[79.9663]GGS[79.9663]NTPEQDDTSEGR	8	8	MAST1X_322
MAST1 - S325	MAST1X	MAST1	MAST1	325	349	S	QDSGGSNTPEQ	1	0.915	2	2	2	DPFPDVVRLEEQDSGGSNTPEQDDTSEGR;QLGLTRDPFPDVVRLEEQDSGGSNTPEQDDTSEGR	DPFPDVVRLEEQDS[79.9663]GGS[79.9663]NTPEQDDTSEGR;QLGLTRDPFPDVVRLEEQDS[79.9663]GGS[79.9663]NTPEQDDTSEGR	6	6	MAST1X_325
MAST1 - T327	MAST1X	MAST1	MAST1	327	351	T	SGGSNTPEQDD	1	0.939	1	3	3	DPFPDVVRLEEQDSGGSNTPEQDDTSEGR;LEEQDSGGSNTPEQDDTSEGR;QLGLTRDPFPDVVRLEEQDSGGSNTPEQDDTSEGR	DPFPDVVRLEEQDSGGSNT[79.9663]PEQDDTSEGR;LEEQDSGGSNT[79.9663]PEQDDTSEGR;QLGLTRDPFPDVVRLEEQDSGGSNT[79.9663]PEQDDTSEGR	9	9	MAST1X_327
MAST1 - S334	MAST1X	MAST1	MAST1	334	358	S	EQDDTSEGRSS	1	0.908	1	2	2	DPFPDVVRLEEQDSGGSNTPEQDDTSEGRSSTSK;LEEQDSGGSNTPEQDDTSEGRSSTSK	DPFPDVVRLEEQDSGGSNTPEQDDTS[79.9663]EGRSSTSK;LEEQDSGGSNTPEQDDTS[79.9663]EGRSSTSK	2	2	MAST1X_334
MAST1 - S646	MAST1X	MAST1	MAST1	646	670	S	IPHLESEDDTS	1	0.94	1	2	2	AEFIPHLESEDDTSYFDTR;QKAEFIPHLESEDDTSYFDTR	AEFIPHLES[79.9663]EDDTSYFDTR;QKAEFIPHLES[79.9663]EDDTSYFDTR	8	8	MAST1X_646
MAST1 - S665	MAST1X	MAST1	MAST1	665	689	S	YHHVNSYDEDD	1	0.926	1	3	3	SDRYHHVNSYDEDDTTEEEPVEIR;SDRYHHVNSYDEDDTTEEEPVEIRQFSSCSPR;YHHVNSYDEDDTTEEEPVEIR	SDRYHHVNS[79.9663]YDEDDTTEEEPVEIR;SDRYHHVNS[79.9663]YDEDDTTEEEPVEIRQFSSCSPR;YHHVNS[79.9663]YDEDDTTEEEPVEIR	11	11	MAST1X_665
MAST1 - Y666	MAST1X	MAST1	MAST1	666	690	Y	HHVNSYDEDDT	1	0.88	1	2	2	SDRYHHVNSYDEDDTTEEEPVEIR;YHHVNSYDEDDTTEEEPVEIR	SDRYHHVNSY[79.9663]DEDDTTEEEPVEIR;YHHVNSY[79.9663]DEDDTTEEEPVEIR	3	3	MAST1X_666
MAST1 - T671	MAST1X	MAST1	MAST1	671	695	T	YDEDDTTEEEP	1	0.936	1;2	2	3	SDRYHHVNSYDEDDTTEEEPVEIR;YHHVNSYDEDDTTEEEPVEIR	SDRYHHVNSYDEDDT[79.9663]TEEEPVEIR;SDRYHHVNSYDEDDT[79.9663]T[79.9663]EEEPVEIR;YHHVNSYDEDDT[79.9663]TEEEPVEIR	14	14	MAST1X_671
MAST1 - T672	MAST1X	MAST1	MAST1	672	696	T	DEDDTTEEEPV	1	0.929	1;2	1	2	SDRYHHVNSYDEDDTTEEEPVEIR	SDRYHHVNSYDEDDTT[79.9663]EEEPVEIR;SDRYHHVNSYDEDDT[79.9663]T[79.9663]EEEPVEIR	7	7	MAST1X_672
MAST1 - S686	MAST1X	MAST1	MAST1	686	710	S	QFSSCSPRFSK	0.9981	0.922	1	1	1	QFSSCSPR	QFSSCS[79.9663]PR	3	3	MAST1X_686
MAST1 - S690	MAST1X	MAST1	MAST1	690	714	S	CSPRFSKVYSS	0.9974	0.822	2	1	1	QFSSCSPRFSKVYSSMEQLS	QFSSCSPRFS[79.9663]KVYS[79.9663]SMEQLS	2	2	MAST1X_690
MAST1 - S694	MAST1X	MAST1	MAST1	694	718	S	FSKVYSSMEQL	0.9974	0.802	2	1	1	QFSSCSPRFSKVYSSMEQLS	QFSSCSPRFS[79.9663]KVYS[79.9663]SMEQLS	2	2	MAST1X_694
MAST1 - S695	MAST1X	MAST1	MAST1	695	719	S	SKVYSSMEQLS	0.9939	0.927	1	1	1	FSKVYSSMEQLS	FSKVYSS[79.9663]MEQLS	1	1	MAST1X_695
Ywhah - T31	P68510	Ywhah	14-3-3 protein eta	31		T	AMKAVTELNEP	1	0.923	1	1	1	AVTELNEPLSNEDRNLLSVAYK	AVT[79.9663]ELNEPLSNEDRNLLSVAYK	1	1	P68510_31

### Sheet: Figure 6G
								Modification evidence							Spectral count
Protein site identifier	Representative protein	Gene name	Protein name	Protein site	Tau numbering	Modified residue	Sequence window	Probability	Best localization probability	Modification multiplicity	# Sequences	# Modified sequences	Sequences	Modified sequences	MmMapt	Total spectral count	Site ID
MAPT01 - S3	MAPT01	MAPT01	MmMapt_FL	3	39	S	---MGSSHHHH	1	0.915	2	1	1	GSSHHHHHHSSGLVPR	GS[79.9663]S[79.9663]HHHHHHSSGLVPR	4	4	MAPT01_3
MAPT01 - S4	MAPT01	MAPT01	MmMapt_FL	4	40	S	--MGSSHHHHH	1	0.915	2	1	1	GSSHHHHHHSSGLVPR	GS[79.9663]S[79.9663]HHHHHHSSGLVPR	4	4	MAPT01_4
MAPT01 - S11	MAPT01	MAPT01	MmMapt_FL	11	47	S	HHHHHSSGLVP	1	0.926	1;2	1	2	GSSHHHHHHSSGLVPR	GSSHHHHHHS[79.9663]SGLVPR;GSSHHHHHHS[79.9663]S[79.9663]GLVPR	58	58	MAPT01_11
MAPT01 - S12	MAPT01	MAPT01	MmMapt_FL	12	48	S	HHHHSSGLVPR	0.9996	0.926	2	1	1	GSSHHHHHHSSGLVPR	GSSHHHHHHS[79.9663]S[79.9663]GLVPR	3	3	MAPT01_12
MAPT01 - S130	MAPT01	MAPT01	MmMapt_FL	130	166	S	AQKGTSNATRI	0.9994	0.914	1	1	1	GTSNATRIPAK	GTS[79.9663]NATRIPAK	1	1	MAPT01_130
MAPT01 - S172	MAPT01	MAPT01	MmMapt_FL	172	208	S	PGTPGSRSRTP	0.9934	0.902	1	2	2	SGYSSPGSPGTPGSR;SGYSSPGSPGTPGSRSR	SGYSSPGSPGTPGS[79.9663]R;SGYSSPGSPGTPGS[79.9663]RSR	2	2	MAPT01_172
MAPT01 - T176	MAPT01	MAPT01	MmMapt_FL	176	212	T	GSRSRTPSLPT	0.9999	0.855	1	1	1	SRTPSLPTPPTREPK	SRT[79.9663]PSLPTPPTREPK	4	4	MAPT01_176
MAPT01 - S178	MAPT01	MAPT01	MmMapt_FL	178	214	S	RSRTPSLPTPP	0.9996	0.92	1	1	1	TPSLPTPPTREPK	TPS[79.9663]LPTPPTREPK	3	3	MAPT01_178
MAPT01 - T181	MAPT01	MAPT01	MmMapt_FL	181	217	T	TPSLPTPPTRE	0.9998	0.894	1	1	1	SRTPSLPTPPTREPK	SRTPSLPT[79.9663]PPTREPK	2	2	MAPT01_181
MAPT01 - T209	MAPT01	MAPT01	MmMapt_FL	209	245	T	KSRLQTAPVPM	0.9987	1	1	2	2	LQTAPVPMPDLK;SRLQTAPVPMPDLK	LQT[79.9663]APVPMPDLK;SRLQT[79.9663]APVPMPDLK	3	3	MAPT01_209
MAPT01 - S226	MAPT01	MAPT01	MmMapt_FL	226	262	S	RSKIGSTENLK	1	0.925	1	5	5	IGSTENLK;IGSTENLKHQPGGGK;IGSTENLKHQPGGGKVQIINK;SKIGSTENLK;SKIGSTENLKHQPGGGK	IGS[79.9663]TENLK;IGS[79.9663]TENLKHQPGGGK;IGS[79.9663]TENLKHQPGGGKVQIINK;SKIGS[79.9663]TENLK;SKIGS[79.9663]TENLKHQPGGGK	15	15	MAPT01_226
MAPT01 - S269	MAPT01	MAPT01	MmMapt_FL	269	305	S	VPGGGSVQIVY	1	0.94	1	2	2	DNIKHVPGGGSVQIVYKPVDLSK;HVPGGGSVQIVYKPVDLSK	DNIKHVPGGGS[79.9663]VQIVYKPVDLSK;HVPGGGS[79.9663]VQIVYKPVDLSK	24	24	MAPT01_269
MAPT01 - Y274	MAPT01	MAPT01	MmMapt_FL	274	310	Y	SVQIVYKPVDL	0.9988	0.898	1	1	1	HVPGGGSVQIVYKPVDLSK	HVPGGGSVQIVY[79.9663]KPVDLSK	1	1	MAPT01_274
MAPT01 - S288	MAPT01	MAPT01	MmMapt_FL	288	324	S	TSKCGSLGNIH	1	1	1	2	2	CGSLGNIHHKPGGGQVEVK;CGSLGNIHHKPGGGQVEVKSEK	CGS[79.9663]LGNIHHKPGGGQVEVK;CGS[79.9663]LGNIHHKPGGGQVEVKSEK	7	7	MAPT01_288
MAPT01 - S320	MAPT01	MAPT01	MmMapt_FL	320	356	S	QSKIGSLDNIT	1	0.941	1	3	3	IGSLDNITHVPGGGNK;IGSLDNITHVPGGGNKK;IGSLDNITHVPGGGNKKIETHK	IGS[79.9663]LDNITHVPGGGNK;IGS[79.9663]LDNITHVPGGGNKK;IGS[79.9663]LDNITHVPGGGNKKIETHK	132	132	MAPT01_320
MAPT01 - T325	MAPT01	MAPT01	MmMapt_FL	325	361	T	SLDNITHVPGG	1	0.924	1	1	1	IGSLDNITHVPGGGNKKIETHK	IGSLDNIT[79.9663]HVPGGGNKKIETHK	3	3	MAPT01_325
MAPT01 - T350	MAPT01	MAPT01	MmMapt_FL	350	386	T	NAKAKTDHGAE	1	0.931	1	1	1	AKTDHGAEIVYKSPVVSGDTSPR	AKT[79.9663]DHGAEIVYKSPVVSGDTSPR	2	2	MAPT01_350
MAPT01 - S380	MAPT01	MAPT01	MmMapt_FL	380	416	S	VSSTGSIDMVD	1	0.919	1	1	1	HLSNVSSTGSIDMVDSPQLATLADEVSASLAK	HLSNVSSTGS[79.9663]IDM[15.9949]VDSPQLATLADEVSASLAK	1	1	MAPT01_380
MmMAST116to724 - Y9	MmMAST116to724	MmMAST116to724	MmMAST_116_724	9	45	Y	LHQLPYQPTVD	1	0.926	1	1	1	LHQLPYQPTVDELHFLSK	LHQLPY[79.9663]QPTVDELHFLSK	1	1	MmMAST116to724_9
MmMAST116to724 - T12	MmMAST116to724	MmMAST116to724	MmMAST_116_724	12	48	T	LPYQPTVDELH	0.9998	0.873	1	1	1	LHQLPYQPTVDELHFLSK	LHQLPYQPT[79.9663]VDELHFLSK	2	2	MmMAST116to724_12
MmMAST116to724 - S25	MmMAST116to724	MmMAST116to724	MmMAST_116_724	25	61	S	SKHFGSTESIT	1	0.898	1	2	2	HFGSTESITDEDGGR;HFGSTESITDEDGGRR	HFGS[79.9663]TESITDEDGGR;HFGS[79.9663]TESITDEDGGRR	3	3	MmMAST116to724_25
MmMAST116to724 - S55	MmMAST116to724	MmMAST116to724	MmMAST_116_724	55	91	S	PGRSPSSYDNE	1	0.818	1	1	1	SPSSYDNEIVMMNHVYKER	SPS[79.9663]SYDNEIVMMNHVYKER	1	1	MmMAST116to724_55
